# Mapping the Single-cell Differentiation Landscape of Osteosarcoma

**DOI:** 10.1101/2023.09.13.555156

**Authors:** Danh D. Truong, Corey Weistuch, Kevin A. Murgas, Prasad Admane, Bridgette L. King, Jes Chauviere Lee, Salah-Eddine Lamhamedi-Cherradi, Jyothishmathi Swaminathan, Najat C. Daw, Nancy Gordon, Vidya Gopalakrishnan, Richard G. Gorlick, Neeta Somaiah, Joseph O. Deasy, Antonios G. Mikos, Allen Tannenbaum, Joseph Ludwig

**Affiliations:** Department of Sarcoma Medical Oncology, The University of Texas MD Anderson Cancer Center, Houston, TX; Department of Medical Physics, Memorial Sloan Kettering Cancer Center, New York, NY; Department of Biomedical Informatics, Stony Brook University, Stony Brook, NY; McCombs Institute, Department of Clinical Cancer Prevention, The University of Texas MD Anderson Cancer Center, Houston, TX, 77030, USA; Division of Pediatrics, The University of Texas MD Anderson Cancer Center, Houston, TX, 77030, USA; Department of Bioengineering, Rice University, Houston, TX; Department of Applied Mathematics and Statistics, Stony Brook University, Stony Brook, NY; Department of Computer Science, Stony Brook University, Stony Brook, NY

## Abstract

The genetic intratumoral heterogeneity observed in human osteosarcomas (OS) poses challenges for drug development and the study of cell fate, plasticity, and differentiation, processes linked to tumor grade, cell metastasis, and survival. To pinpoint errors in OS differentiation, we transcriptionally profiled 31,527 cells from a tissue-engineered model that directs MSCs toward adipogenic and osteoblastic fates. Incorporating pre-existing chondrocyte data, we applied trajectory analysis and non-negative matrix factorization (NMF) to generate the first human mesenchymal differentiation atlas. This ‘roadmap’ served as a reference to delineate the cellular composition of morphologically complex OS tumors and quantify each cell’s lineage commitment. Projecting a bulk RNA-seq OS dataset onto this roadmap unveiled a correlation between a stem-like transcriptomic phenotype and poorer survival outcomes. Our study takes the critical first step in accurately quantifying OS differentiation and lineage, a prerequisite to better understanding global differentiation bottlenecks that might someday be targeted therapeutically.

**Statement of Significance:** OS treatment kills proliferating cells without addressing the root disease cause: dysregulated differentiation. Constructing a roadmap of mesenchymal differentiation enabled us to identify gene modules linked to OS cell fate and patient survival. This ability to characterize and quantify cancer cell fate enables a novel, differentiation-based drug-screening strategy.
