## Supplementary Table 1 for "Mapping the Single-cell Differentiation Landscape of Osteosarcoma"

### Sheet: Sheet1
	ID	Age	Gender	Subtype	Prior Treatment	Race	Region	Source
	OS-1	12	M	Osteoblastic	Naïve	Black	Tibia	https://gccri.uthscsa.edu/wp-content/uploads/sites/128/2019/07/demographics.pdf
	OS-31	5	F	Unknown	Unknown	Black	Right distal femur	https://gccri.uthscsa.edu/wp-content/uploads/sites/128/2019/07/demographics.pdf
	SA-98	13	F	Chondroblastic	Neoadjuvant Chemotherapy			MDACC
